# Beyond BioID: Streptavidin outcompetes antibody fluorescence signals in protein localization and readily visualises targets evading immunofluorescence detection

**DOI:** 10.1101/2023.12.01.569576

**Authors:** Johanna Odenwald, Bernardo Gabiatti, Silke Braune, Siqi Shen, Martin Zoltner, Susanne Kramer

## Abstract

Immunofluorescence is a common method to localise proteins within their cellular context via fluorophore labelled antibodies and for some applications without alternative. However, some protein targets evade detection due to low protein abundance or accessibility issues. In addition, some imaging methods require a massive reduction in antigen density thus impeding detection of even medium-abundant proteins.

Here, we show that the fusion of the target protein to TurboID, a biotin ligase labelling lysine residues in close proximity, and subsequent detection of biotinylation by fluorescent streptavidin offers an “all in one” solution to the above-mentioned restrictions. For a wide range of target proteins tested, the streptavidin signal was significantly stronger than an antibody signal, markedly improving the imaging sensitivity in expansion microscopy and correlative light and electron microscopy, with no loss in resolution. Importantly, proteins within phase-separated regions, such as the central channel of the nuclear pores, the nucleolus or RNA granules, were readily detected with streptavidin, while most antibodies fail to label proteins in these environments. When TurboID is used in tandem with an HA epitope tag, co-probing with streptavidin and anti-HA can be used to map antibody- accessibility to certain cellular regions. As a proof of principle, we mapped antibody access to all trypanosome nuclear pore proteins (NUPs) and found restricted antibody labelling of all FG NUPs of the central channel that are known to be phase-separated, while most non-FG Nups could be labelled. Lastly, we show that streptavidin imaging can resolve dynamic, temporally and spatially distinct sub-complexes and, in specific cases, reveal a history of dynamic protein interaction.

In conclusion, streptavidin imaging has major advantages for the detection of lowly abundant or inaccessible proteins and in addition, can provide information on protein interactions and biophysical environment.
