## Supplemental Table 1 for "Beyond BioID: Streptavidin outcompetes antibody fluorescence signals in protein localization and readily visualises targets evading immunofluorescence detection"

### Sheet: HeLa cells
protein	end tagged	tag	Lab-internal name	Sequence of the fusion protein	tagging method
NUP88	N	TurboID-4HA	SK1196	MKDNTVPLKLIALLANGEFHSGEQLGETLGMSRAAINKHIQTLRDWGVDVFTVPGKGYSLPEPIPLLNAKQILGQLDGGSVAVLPVVDSTNQYLLDRIGELKSGDACIAEYQQAGRGSRGRKWFSPFGANLYLSMFWRLKRGPAAIGLGPVIGIVMAEALRKLGADKVRVKWPNDLYLQDRKLAGILVELAGITGDAAQIVIGAGINVAMRRVEESVVNQGWITLQEAGINLDRNTLAATLIRELRAALELFEQEGLAPYLPRWEKLDNFINRPVKLIIGDKEIFGISRGIDKQGALLLEQDGVIKPWMGGEISLRSAEKASYPYDVPDYAYPYDVPDYAYPYDVPDYAYPYDVPDYAGSSGSDLELKLASMAAAEGPVGDGELWQTWLPNHVVFLRLR…	plasmid, pEGFP-N1
NUP54	N	TurboID-4HA	SK1197	MKDNTVPLKLIALLANGEFHSGEQLGETLGMSRAAINKHIQTLRDWGVDVFTVPGKGYSLPEPIPLLNAKQILGQLDGGSVAVLPVVDSTNQYLLDRIGELKSGDACIAEYQQAGRGSRGRKWFSPFGANLYLSMFWRLKRGPAAIGLGPVIGIVMAEALRKLGADKVRVKWPNDLYLQDRKLAGILVELAGITGDAAQIVIGAGINVAMRRVEESVVNQGWITLQEAGINLDRNTLAATLIRELRAALELFEQEGLAPYLPRWEKLDNFINRPVKLIIGDKEIFGISRGIDKQGALLLEQDGVIKPWMGGEISLRSAEKASYPYDVPDYAYPYDVPDYAYPYDVPDYAYPYDVPDYAGSSGSDLELKLASMAFNFGAPSGTSGTAAATAAPAGGFGGF…	plasmid, pEGFP-N1

### Sheet: T. brucei
protein	GeneID number	end tagged	tag	Lab-internal name	tagging method	selection
NUP64	Tb927.4.4310	N	TurboID-HA	SK953	PCR	Puromycin
NUP64	Tb927.4.4310	C	TurboID-HA	SK954	PCR	Puromycin
NUP149	Tb927.11.11080	N	TurboID-HA	SK955	PCR	Puromycin
NUP149	Tb927.11.11080	C	TurboID-HA	SK956	PCR	Puromycin
NUP89	Tb927.11.2950	N	TurboID-HA	SK957	PCR	Puromycin
NUP89	Tb927.11.2950	C	TurboID-HA	SK958	PCR	Puromycin
NUP75	Tb927.8.8050	N	TurboID-HA	SK959	PCR	Puromycin
NUP75	Tb927.8.8050	C	TurboID-HA	SK960	PCR	Puromycin
NUP98	Tb927.3.3180	N	TurboID-HA	SK961	PCR	Puromycin
NUP98	Tb927.3.3180	C	TurboID-HA	SK962	PCR	Puromycin
NUP53a	Tb927.11.15560	N	TurboID-HA	SK963	PCR	Puromycin
NUP53a	Tb927.11.15560	C	TurboID-HA	SK964	PCR	Puromycin
NUP53b	Tb927.3.3540	N	TurboID-HA	SK965	PCR	Puromycin
NUP53b	Tb927.3.3540	C	TurboID-HA	SK966	PCR	Puromycin
NUP62	Tb927.4.5200	N	TurboID-HA	SK967	PCR	Puromycin
NUP62	Tb927.4.5200	C	TurboID-HA	SK968	PCR	Puromycin
NUP109	Tb927.11.15990	N	TurboID-HA	SK969	PCR	Puromycin
NUP109	Tb927.11.15990	C	TurboID-HA	SK970	PCR	Puromycin
NUP82	Tb927.9.14240	C	TurboID-HA	SK972	PCR	Puromycin
NUP41	Tb927.10.2320	N	TurboID-HA	SK973	PCR	Puromycin
NUP41	Tb927.10.2320	C	TurboID-HA	SK974	PCR	Puromycin
Sec13	Tb927.10.14180	N	TurboID-HA	SK975	PCR	Puromycin
NUP132	Tb927.7.2300	N	TurboID-HA	SK977	PCR	Puromycin
NUP132	Tb927.7.2300	C	TurboID-HA	SK978	PCR	Puromycin
NUP152	Tb927.10.9650	N	TurboID-HA	SK979	PCR	Puromycin
NUP152	Tb927.10.9650	C	TurboID-HA	SK980	PCR	Puromycin
NUP119	Tb927.11.9780	N	TurboID-HA	SK981	PCR	Puromycin
NUP119	Tb927.11.9780	C	TurboID-HA	SK982	PCR	Puromycin
NUP181	Tb927.10.8910	N	TurboID-HA	SK983	PCR	Puromycin
NUP181	Tb927.10.8910	C	TurboID-HA	SK984	PCR	Puromycin
NUP225	Tb927.4.2880	N	TurboID-HA	SK985	PCR	Puromycin
NUP225	Tb927.4.2880	C	TurboID-HA	SK986	PCR	Puromycin
NUP144	Tb927.10.8170	N	TurboID-HA	SK987	PCR	Puromycin
NUP144	Tb927.10.8170	C	TurboID-HA	SK988	PCR	Puromycin
NUP65	Tb927.10.3810	N	TurboID-HA	SK989	PCR	Puromycin
NUP65	Tb927.10.3810	C	TurboID-HA	SK990	PCR	Puromycin
NUP92	Tb927.9.1340	N	TurboID-HA	SK991	PCR	Puromycin
NUP92/MLP2	Tb927.9.1340	C	TurboID-HA	SK992	PCR	Puromycin
NUP96	Tb927.10.7060	N	TurboID-HA	SK925	PCR	Puromycin
NUP96	Tb927.10.7060	C	TurboID-HA	SK899	PCR	Puromycin
NUP110	Tb927.11.330	N	TurboID-HA	SK924	PCR	Puromycin
NUP110	Tb927.11.330	C	TurboID-HA	SK897	PCR	Puromycin
NUP76	Tb927.8.6250	N	TurboID-HA	SK926	PCR	Puromycin
NUP76	Tb927.8.6250	C	TurboID-HA	SK896	PCR	Puromycin
NUP158	Tb927.11.980	N	TurboID-HA	SK922	PCR	Puromycin
NUP158	Tb927.11.980	C	TurboID-HA	SK550	plasmid (SK527)	neomycin
NUP140	Tb927.11.11090	N	TurboID-HA	SK923	PCR	Puromycin
MEX67	Tb927.11.2370	C	TurboID-HA	SK560	plasmid (SK527)	Neomycin
MEX67	Tb927.11.2370	C	eGFP	SK1099	PCR	Puromycin
MEX67	Tb927.11.2370	C	TurboID-1Ty1	SK1060	PCR	Puromycin
NOG1	Tb927.11.3120	C	TurboID-HA	SK920	PCR	Puromycin
NOG1	Tb927.11.3120	N	eGFP	SK1108	PCR	Puromycin
NOG1	Tb927.11.3120	N	TurboID-1Ty1	SK1109	PCR	Puromycin
PABP2	Tb927.9.10770	C	TurboID-HA	SK538	plasmid (SK527)	Neomycin
PABP2	Tb927.9.10770	C	mChFP	3342	plasmid (3086)	Hygromycin
ALPH1	Tb927.6.640	C	eYFP	SK336	plasmid (3888), tetracyclin inducible	Blasticidin
PABP2	Tb927.9.10770	C	eYFP	3295	plasmid	Neomycin
